# The MarR Family Transcription Factor SlyA Senses Iron and Respiratory Status in Enteric Bacteria

**DOI:** 10.1101/2025.04.07.647610

**Authors:** W. Ryan Will, Ferric C. Fang

## Abstract

SlyA and its homologs are conserved essential transcription factors in enteric bacteria, including *Salmonella enterica* and *Yersinia pestis*, in which they upregulate horizontally-acquired virulence genes. As members of the MarR family of transcription factors, they possess a small molecule binding pocket that allows the protein to undergo a conformational change upon ligand interaction that abrogates DNA binding. Although the original discovery of MarR was based on its ability to recognize xenobiotic compounds and promote their efflux, the conservation of the MarR family throughout Bacteria and Archaea suggests a more general function. Because SlyA is known to bind xenobiotic aromatic carboxylates, we performed a targeted analysis of aromatic metabolic genes in *S*. Typhimurium to identify potential endogenous ligands, including genes involved in essential cellular processes including iron metabolism, respiration, and aromatic amino acid and folate biosynthesis. We found that SlyA is promiscuously inhibited by multiple aromatic carboxylates including 2,3-dihydroxybenzoate, a precursor of iron-scavenging catecholate siderophores, and 4-hydroxybenzoate, a precursor of quinone-based electron-carriers, which allows it to sense changes in iron availability, respiration and growth on succinate. We suggest that SlyA and other MarR proteins sense bacterial metabolic status via the flux of aromatic carboxylates in biosynthetic pathways, allowing SlyA to function as a counter-silencer of horizontally-acquired genes that is exquisitely responsive to the metabolic state of the cell.

**SIGNIFICANCE:** MarR proteins comprise an ancient group of transcription factors that emerged before the divergence of Archaea and Bacteria. First identified as regulators of antibiotic efflux, they have also been suggested to sense and regulate concentrations of endogenous intracellular metabolites, but such metabolites have not previously been identified. Here we show that SlyA, a conserved and essential MarR family virulence gene regulator in enteric pathogens, binds to and is inhibited by aromatic metabolites required for many essential cellular processes. Our findings show how SlyA integrates metabolic status into bacterial transcriptional networks that control both molecular efflux and virulence.
