## Supplementary Data 1 for "The MarR Family Transcription Factor SlyA Senses Iron and Respiratory Status in Enteric Bacteria"

### Sheet: Galaxy423-(Sort on data 421)
geneID	Name	Base mean	log2(FC)	Std. Err.	Wald. Stats	P-value	Adj. P-val
STM14_1499		361.753	-9.17131	1.10376	-8.30914	9.63988e-17	2.27357e-14
STM14_1501	pagC	9484.54	-7.48064	0.304844	-24.5393	5.6312e-133	2.65624e-129
STM14_1742	slyA	2085.81	-5.36462	0.279219	-19.213	2.88364e-82	4.53404e-79
STM14_1497	pagD	30.2099	-4.95171	0.97146	-5.09718	3.44746e-07	2.70375e-05
STM14_1982		214.348	-4.84837	0.399984	-12.1214	8.133e-34	4.2626e-31
STM14_1939		26.5952	-4.3208	0.924173	-4.67531	2.93512e-06	0.000192291
STM14_1938	ugtL	279.567	-4.31299	0.410872	-10.4972	8.90241e-26	3.45863e-23
STM14_1937		50.2864	-4.252	0.653026	-6.51123	7.4539e-11	8.79001e-09
STM14_1555		41.7996	-4.16818	0.706797	-5.89728	3.69538e-09	3.87358e-07
STM14_1705	ssaJ	86.7224	-3.84725	0.475558	-8.08996	5.96842e-16	1.27968e-13
STM14_1554		168.504	-3.81663	0.536433	-7.11484	1.12045e-12	1.70489e-10
STM14_1614		297.824	-3.56567	0.312095	-11.4249	3.13859e-30	1.48047e-27
STM14_2265	pagK	1710.87	-3.47986	0.896861	-3.88004	0.00010444	0.0040935
STM14_1493		172.852	-3.25412	0.432061	-7.53162	5.01157e-14	8.4427e-12
STM14_1898	ompD	12390.5	-2.98329	0.265517	-11.2358	2.72055e-29	1.16662e-26
STM14_1703	ssaH	16.6119	-2.98202	0.862351	-3.45801	0.000544175	0.0164543
STM14_3354	mig-14	1054.87	-2.91383	0.383992	-7.58824	3.2427e-14	6.11833e-12
STM14_3167	pagK2	27.9651	-2.81542	0.850904	-3.30874	0.000937173	0.0258517
STM14_1706		29.2885	-2.76642	0.635596	-4.35248	1.34606e-05	0.000746985
STM14_5405		42.9953	-2.61697	0.602481	-4.34365	1.40132e-05	0.000768606
STM14_5432		42.7921	-2.52854	0.626832	-4.03385	5.48714e-05	0.00246503
STM14_2773		93.184	-2.51527	0.549278	-4.57922	4.66709e-06	0.000289667
STM14_1480	pagJ	371.154	-2.49827	0.355997	-7.01768	2.25589e-12	3.12972e-10
STM14_2946	pgtE	815.651	-2.48907	0.329332	-7.55795	4.09465e-14	7.1535e-12
STM14_1707	ssaK	39.1091	-2.47001	0.54823	-4.50542	6.62426e-06	0.000395527
STM14_3353		159.79	-2.46543	0.473852	-5.20296	1.96138e-07	1.65211e-05
STM14_4533		87.9463	-2.46024	0.637474	-3.85936	0.000113684	0.00439545
STM14_1689	spiA	91.5489	-2.41879	0.385242	-6.27864	3.41553e-10	3.92953e-08
STM14_1506		42.5224	-2.37748	0.511906	-4.64437	3.41108e-06	0.000220412
STM14_3166		127.708	-2.27126	0.379202	-5.98958	2.10379e-09	2.30781e-07
STM14_1687	ssrA	439.688	-2.27105	0.29485	-7.7024	1.33539e-14	2.62459e-12
STM14_1197		143.523	-2.20345	0.599024	-3.6784	0.0002347	0.0082618
STM14_1612	lpxR	1073.54	-2.19006	0.244216	-8.96771	3.02747e-19	8.40033e-17
STM14_1693	sseA	99.9045	-2.16424	0.438988	-4.93008	8.21979e-07	6.05824e-05
STM14_2260		166.039	-2.07275	0.455389	-4.55159	5.32416e-06	0.000326156
STM14_1505		639.075	-2.06151	0.294812	-6.99264	2.69763e-12	3.53465e-10
STM14_1868		2385.04	-2.0404	0.357553	-5.70657	1.15273e-08	1.1328e-06
STM14_3352	virK	11341	-2.00088	0.423603	-4.72347	2.31854e-06	0.000154036
STM14_2359		162.213	-1.99675	0.451921	-4.41836	9.94526e-06	0.000558474
STM14_2428		43.8477	-1.92524	0.552969	-3.48164	0.000498347	0.0152643
STM14_3356		87.5329	-1.88655	0.45784	-4.12054	3.77978e-05	0.00180093
STM14_2258		91.5186	-1.88038	0.481555	-3.9048	9.43017e-05	0.00380189
STM14_3539		596.562	-1.70566	0.463373	-3.68097	0.000232344	0.0082618
STM14_3350		5655.5	-1.70499	0.379351	-4.49449	6.97381e-06	0.000411193
STM14_1936		362.504	-1.69017	0.323908	-5.21807	1.808e-07	1.55061e-05
STM14_5193		2289.96	-1.68471	0.356072	-4.73138	2.23004e-06	0.000150273
STM14_1686		301.981	-1.67269	0.428828	-3.9006	9.59531e-05	0.00383568
STM14_2050		59.0835	-1.66844	0.463928	-3.59633	0.000322733	0.0110314
STM14_1694		150.586	-1.65679	0.399875	-4.14329	3.42364e-05	0.00168222
STM14_2358		197.616	-1.63983	0.305897	-5.36072	8.28915e-08	7.29667e-06
STM14_1863		124.547	-1.60222	0.452872	-3.53791	0.000403304	0.0127677
STM14_1690		78.6159	-1.57151	0.389114	-4.03868	5.37529e-05	0.00243844
STM14_4304		2620.69	-1.57076	0.426985	-3.67873	0.000234401	0.0082618
STM14_1481		190.853	-1.57004	0.347275	-4.52103	6.15409e-06	0.000372164
STM14_1507		206.867	-1.53636	0.301087	-5.10271	3.34819e-07	2.67685e-05
STM14_0360		647.205	-1.53048	0.376278	-4.06742	4.75359e-05	0.00222007
STM14_0096		833.142	-1.50804	0.423909	-3.55745	0.000374466	0.0123521
STM14_4324		1480.22	-1.4997	0.268229	-5.59115	2.25575e-08	2.17151e-06
STM14_1977		58.836	-1.48702	0.466562	-3.18719	0.00143661	0.0370299
STM14_1708		237.739	-1.43983	0.294906	-4.88233	1.04841e-06	7.38115e-05
STM14_1531		318.027	-1.42675	0.339546	-4.20194	2.64637e-05	0.00140258
STM14_1008		424.835	-1.42436	0.445386	-3.19804	0.00138366	0.0359611
STM14_1508		52.0364	-1.41596	0.458439	-3.08866	0.00201062	0.0481426
STM14_2357		665.635	-1.37024	0.355926	-3.84978	0.000118223	0.00453378
STM14_1833		84.9601	-1.29196	0.358641	-3.60238	0.000315319	0.0108567
STM14_1058		1777.01	-1.27773	0.359511	-3.55406	0.00037933	0.012382
STM14_1935		1278.32	-1.27347	0.265365	-4.79893	1.59514e-06	0.000109047
STM14_2256		221.423	-1.26152	0.392569	-3.21349	0.00131131	0.0343637
STM14_1912		3434.98	-1.25126	0.342805	-3.65005	0.000262192	0.00916119
STM14_1695		97.0829	-1.21737	0.357779	-3.40258	0.000667539	0.0195576
STM14_4541		556.988	-1.19226	0.375612	-3.17419	0.00150256	0.0383111
STM14_5205		355.088	-1.19052	0.283173	-4.20422	2.61981e-05	0.00140258
STM14_2873		787.488	-1.1579	0.352785	-3.28216	0.00103014	0.0282509
STM14_1130		5655.73	-1.1562	0.300501	-3.84757	0.000119296	0.00453805
STM14_1696		466.506	-1.14454	0.371917	-3.07742	0.00208803	0.0494937
STM14_5157		336.653	-1.13663	0.349891	-3.24853	0.00116004	0.0309147
STM14_4888		1994.73	-1.08518	0.261294	-4.1531	3.28001e-05	0.00163055
STM14_5156		1073.53	-1.06111	0.305969	-3.46803	0.00052429	0.0159553
STM14_1511		219.413	-1.01987	0.302228	-3.37451	0.000739483	0.0212692
STM14_0601		459.699	1.00458	0.241109	4.1665	3.09309e-05	0.00158588
STM14_3470		1517.21	1.02454	0.206339	4.96531	6.85928e-07	5.13575e-05
STM14_5099		779.431	1.02964	0.249516	4.12652	3.68289e-05	0.00179095
STM14_3492		656.977	1.05946	0.271159	3.90716	9.33865e-05	0.00380189
STM14_3925		105.886	1.07806	0.340996	3.16151	0.00156953	0.0395817
STM14_0600		955.857	1.08007	0.215117	5.02084	5.14461e-07	3.91405e-05
STM14_1966		462.825	1.08178	0.262379	4.12295	3.74051e-05	0.00180041
STM14_2394		356.023	1.10146	0.322118	3.41943	0.000627517	0.0186163
STM14_3480		775.303	1.10583	0.278931	3.96453	7.35404e-05	0.00321194
STM14_4929		1461.53	1.12905	0.275714	4.09501	4.2215e-05	0.00199128
STM14_3485		3629.58	1.13896	0.204733	5.56312	2.64989e-08	2.49991e-06
STM14_4305		4865.08	1.14542	0.213724	5.35933	8.3532e-08	7.29667e-06
STM14_1311		97.1802	1.14682	0.334009	3.43349	0.000595863	0.0177891
STM14_3475		896.112	1.18586	0.303335	3.9094	9.25245e-05	0.00380189
STM14_3486		401.722	1.18721	0.241116	4.9238	8.4879e-07	6.15961e-05
STM14_3472		893.893	1.19364	0.25964	4.5973	4.27995e-06	0.000269928
STM14_2500		433.201	1.21298	0.238095	5.09451	3.49648e-07	2.70375e-05
STM14_0287		6838.2	1.21878	0.225994	5.393	6.92909e-08	6.28548e-06
STM14_3488		86.6355	1.22485	0.377985	3.24047	0.00119332	0.0316231
STM14_3630		1085.45	1.23947	0.216481	5.72556	1.03093e-08	1.03466e-06
STM14_3874		171.318	1.29506	0.28953	4.47296	7.71428e-06	0.000443759
STM14_3471		1398.22	1.314	0.221095	5.94316	2.79579e-09	2.99722e-07
STM14_1577		2883	1.35688	0.265327	5.11401	3.15394e-07	2.56502e-05
STM14_2412		157.706	1.41397	0.289426	4.88541	1.03215e-06	7.37672e-05
STM14_3337		68.2781	1.49342	0.382357	3.90583	9.39037e-05	0.00380189
STM14_0581		864.641	1.57108	0.224103	7.01051	2.37449e-12	3.20014e-10
STM14_3733		7770.56	1.6064	0.235345	6.8257	8.74948e-12	1.11544e-09
STM14_1321		82.7024	1.66284	0.361745	4.59672	4.29184e-06	0.000269928
STM14_0288		468.203	1.67482	0.267311	6.26543	3.71803e-10	4.1757e-08
STM14_1809		162.207	1.71847	0.312327	5.50216	3.75175e-08	3.47e-06
STM14_4928		643.219	1.76742	0.270522	6.53336	6.43094e-11	7.77814e-09
STM14_5028		1177.92	1.8191	0.240265	7.57122	3.69746e-14	6.70805e-12
STM14_1811		493.926	1.82726	0.260269	7.02067	2.20809e-12	3.12972e-10
STM14_3338		8777.78	1.91227	0.232271	8.23291	1.82715e-16	4.10413e-14
STM14_1836		80.1634	1.91938	0.399116	4.80909	1.51619e-06	0.000105174
STM14_3749	yggM	185.25	2.06255	0.354665	5.81548	6.04595e-09	6.19972e-07
STM14_4767	metR	198.862	2.07629	0.286483	7.24751	4.24492e-13	6.67443e-11
STM14_1838	marR	127.003	2.07784	0.316612	6.56274	5.28292e-11	6.55778e-09
STM14_1724	cfa	12750.8	2.20141	0.241637	9.11038	8.20958e-20	2.42029e-17
STM14_0701	ybdH	695.193	2.29936	0.291752	7.88121	3.24217e-15	6.64928e-13
STM14_0289	metN	909.908	2.30497	0.271372	8.49377	2.00032e-17	4.96606e-15
STM14_1837	marA	136.051	2.326	0.316294	7.35392	1.92473e-13	3.13067e-11
STM14_0598		1025.29	2.47924	0.236328	10.4907	9.53193e-26	3.45863e-23
STM14_0702	ybdL	1097.13	2.54313	0.277466	9.16555	4.92939e-20	1.55013e-17
STM14_1740	ydhJ	384.389	3.07924	0.355776	8.65501	4.92853e-18	1.29155e-15
STM14_0187		64.7984	3.4722	0.490397	7.08038	1.43759e-12	2.1191e-10
STM14_1739	ydhK	412.806	3.50321	0.273923	12.789	1.88821e-37	1.11334e-34
STM14_4935	metF	2387.38	4.33338	0.250747	17.2819	6.43809e-67	6.0737e-64
STM14_1848		1873.44	4.57696	0.265533	17.2369	1.40364e-66	1.1035e-63
STM14_1741	ydhI	102.172	4.75385	0.481936	9.86408	5.95782e-23	2.00736e-20
STM14_4769	metE	7790.05	5.6192	0.35399	15.8739	9.61305e-57	6.47782e-54
STM14_4056		12941.1	6.00926	0.295788	20.3161	9.27022e-92	2.18638e-88
STM14_4055	yhcN	11060.3	6.12761	0.345155	17.7532	1.6282e-70	1.92005e-67
STM14_4768		28.6478	7.2438	1.41447	5.12123	3.03555e-07	2.51205e-05
