## Supplementary Data 2 for "The MarR Family Transcription Factor SlyA Senses Iron and Respiratory Status in Enteric Bacteria"

### Sheet: tolC_reg_redo
geneID	Name	Base mean	log2(FC)	Std. Err.	Wald. Stats	P-value	Adj. P-val
STM14_1233	pipB	13.4035	-6.53627	1.71023	-3.82186	0.00013245	0.00119585
STM14_1304	csgF	9.80512	-6.11	1.65648	-3.68855	0.000225536	0.00191099
STM14_1130	ompF	3211.44	-5.8667	0.269681	-21.7542	6.31E-105	9.26E-102
STM14_5187	rtsB	7.51386	-5.69571	1.83356	-3.10636	0.00189405	0.0120595
STM14_3859	tolC	894.022	-5.25895	0.288613	-18.2214	3.49E-74	1.71E-71
STM14_5412	trpS2	1346.89	-4.99762	0.247438	-20.1975	1.03E-90	9.08E-88
STM14_1222	yccT	21.0021	-4.75281	1.24007	-3.8327	0.000126743	0.00114904
STM14_1939		21.2396	-4.73196	1.2146	-3.89591	9.78E-05	0.000915176
STM14_3961	mtr	15129	-4.69287	0.990891	-4.73601	2.18E-06	2.99E-05
STM14_1704	ssaI	10.3207	-4.68535	1.6193	-2.89345	0.00381039	0.0219172
STM14_2557	sopA	142.176	-4.66655	0.579325	-8.05514	7.94E-16	5.38E-14
STM14_1709	ssaM	9.45658	-4.57619	1.63866	-2.79263	0.00522807	0.0284733
STM14_2086	trpE	6894.86	-4.52578	0.931005	-4.86118	1.17E-06	1.67E-05
STM14_2089	trpB	5557.52	-4.43787	0.778407	-5.70121	1.19E-08	2.54E-07
STM14_3489	spaP	191.098	-4.4209	0.40984	-10.7869	3.97E-27	5.47E-25
STM14_2090	trpA	1636.88	-4.3737	0.424971	-10.2918	7.68E-25	8.45E-23
STM14_2087	trpD	12270.7	-4.34888	0.928369	-4.68444	2.81E-06	3.73E-05
STM14_3491	spaN	1366.87	-4.34581	0.263302	-16.505	3.38E-61	1.35E-58
STM14_3488	spaQ	21.8678	-4.16598	1.01053	-4.12257	3.75E-05	0.000395875
STM14_1306	csgD	21.8645	-4.15737	0.995649	-4.17554	2.97E-05	0.000320248
STM14_1501	pagC	8061.88	-4.14875	0.287976	-14.4066	4.70E-47	1.30E-44
STM14_2088	trpC	10106.5	-4.12397	0.787199	-5.23879	1.62E-07	2.86E-06
STM14_1705	ssaJ	69.4	-4.088	0.57814	-7.07095	1.54E-12	6.46E-11
STM14_5188	rtsA	203.34	-3.99469	1.41819	-2.81676	0.00485107	0.0269871
STM14_3490	spaO	629.504	-3.94538	0.27327	-14.4377	3.00E-47	8.81E-45
STM14_1497	pagD	25.2697	-3.91945	0.900824	-4.35096	1.36E-05	0.000158411
STM14_3487	spaR	49.3842	-3.91442	0.653775	-5.98741	2.13E-09	5.43E-08
STM14_3496	invE	854.475	-3.75065	0.268166	-13.9863	1.89E-44	4.62E-42
STM14_3959		16.0165	-3.67471	1.06708	-3.44372	0.000573779	0.00429214
STM14_3475	hilA	239.253	-3.66878	0.373177	-9.83122	8.26E-23	8.27E-21
STM14_3480	iacP	215.71	-3.63752	0.418209	-8.69787	3.38E-18	2.76E-16
STM14_1938	ugtL	232.799	-3.62837	0.37721	-9.61895	6.65E-22	6.23E-20
STM14_3498	invF	648.964	-3.59944	0.286823	-12.5494	4.01E-36	7.36E-34
STM14_3494	invB	507.431	-3.59024	0.363307	-9.88212	4.98E-23	5.10E-21
STM14_1974	sseJ	9.8628	-3.56651	1.37444	-2.59489	0.00946226	0.0468435
STM14_3493	invC	1144.22	-3.56025	0.254881	-13.9683	2.43E-44	5.64E-42
STM14_1499		317.267	-3.55133	0.457724	-7.75866	8.58E-15	4.91E-13
STM14_5119		267.913	-3.51511	1.32923	-2.64446	0.00818209	0.0413895
STM14_3466		14.2906	-3.50022	1.07323	-3.26137	0.00110874	0.00763298
STM14_3495	invA	1429.02	-3.49777	0.228067	-15.3366	4.35E-53	1.48E-50
STM14_3497	invG	2015.38	-3.47722	0.280448	-12.3988	2.65E-35	4.68E-33
STM14_3492	spaM	188.431	-3.47465	0.392311	-8.85687	8.23E-19	7.11E-17
STM14_1237	sopB	2955.99	-3.42153	0.320008	-10.692	1.11E-26	1.40E-24
STM14_5117		121.3	-3.41615	0.67323	-5.07427	3.89E-07	6.19E-06
STM14_3481	sipA	4517.96	-3.29984	0.307262	-10.7395	6.64E-27	8.87E-25
STM14_1612	lpxR	784.766	-3.29741	0.26699	-12.3503	4.85E-35	8.22E-33
STM14_3550	sopD	532.214	-3.26383	0.370769	-8.80286	1.33E-18	1.13E-16
STM14_1531	pheA	207.136	-3.248	0.425264	-7.63761	2.21E-14	1.16E-12
STM14_3482	sipD	1515.57	-3.1711	0.289024	-10.9717	5.23E-28	7.43E-26
STM14_1706		22.9999	-3.14766	0.79587	-3.95499	7.65E-05	0.000747718
STM14_1707	ssaK	29.8134	-3.1257	0.720184	-4.34015	1.42E-05	0.000165966
STM14_3476	iagB	146.896	-3.08373	0.571306	-5.39769	6.75E-08	1.25E-06
STM14_4374		18.2179	-3.05071	0.89005	-3.42757	0.000609006	0.00453257
STM14_1098	sopD2	256.191	-3.02811	1.11907	-2.70592	0.00681151	0.0353077
STM14_2637		31.8493	-3.02051	0.69619	-4.33863	1.43E-05	0.000166674
STM14_3485	sicA	1029.03	-3.01726	0.235094	-12.8343	1.05E-37	2.11E-35
STM14_3484	sipB	11313.7	-3.00091	0.280088	-10.7141	8.74E-27	1.13E-24
STM14_3483	sipC	14887.6	-2.97378	0.281343	-10.5699	4.11E-26	5.03E-24
STM14_1703	ssaH	13.3864	-2.97093	1.00071	-2.96882	0.00298949	0.0178405
STM14_3463	sprB	553.544	-2.9448	0.386618	-7.61683	2.60E-14	1.35E-12
STM14_1236	sigE	1114.65	-2.92903	0.287409	-10.1911	2.17E-24	2.33E-22
STM14_3486	spaS	112.08	-2.91035	0.395113	-7.36587	1.76E-13	8.16E-12
STM14_5118		207.444	-2.8862	0.960226	-3.00575	0.00264929	0.0161004
STM14_3465		516.777	-2.86646	0.842354	-3.40291	0.000666711	0.00492049
STM14_5121		9643.57	-2.86581	0.198469	-14.4396	2.91E-47	8.81E-45
STM14_5189		16.3827	-2.84948	1.00271	-2.84177	0.00448638	0.025213
STM14_1693	sseA	75.7212	-2.78133	0.523299	-5.31498	1.07E-07	1.93E-06
STM14_3473	prgH	1382.56	-2.77023	0.285274	-9.71077	2.71E-22	2.66E-20
STM14_3799		474.343	-2.71947	0.336027	-8.093	5.82E-16	4.07E-14
STM14_5405		34.5563	-2.68303	0.671917	-3.9931	6.52E-05	0.000650071
STM14_1937		44.7972	-2.64293	0.547303	-4.829	1.37E-06	1.95E-05
STM14_2946	ompE	653.61	-2.586	0.31662	-8.16752	3.15E-16	2.31E-14
STM14_1614		259.808	-2.55982	0.306349	-8.35591	6.49E-17	5.11E-15
STM14_2244	sopE2	242.856	-2.5414	0.429846	-5.91235	3.37E-09	8.12E-08
STM14_3960		20.8691	-2.50023	0.836926	-2.9874	0.0028136	0.0169586
STM14_3166		101.167	-2.47905	0.481128	-5.15258	2.57E-07	4.27E-06
STM14_2824	sseL	50.5859	-2.47297	0.774811	-3.19171	0.00141434	0.00934272
STM14_3478	sicP	688.692	-2.41325	0.377953	-6.38506	1.71E-10	5.24E-09
STM14_3469	orgA	241.422	-2.38095	0.377554	-6.30625	2.86E-10	8.29E-09
STM14_3472	prgI	261.773	-2.36969	0.344881	-6.87103	6.37E-12	2.42E-10
STM14_3471	prgJ	387.629	-2.34484	0.290485	-8.07214	6.91E-16	4.76E-14
STM14_1982		200.522	-2.33779	0.295002	-7.92465	2.29E-15	1.46E-13
STM14_0739	ybeF	108.277	-2.3269	0.384634	-6.04963	1.45E-09	3.81E-08
STM14_1694	sseB	111.111	-2.31947	0.433563	-5.34979	8.81E-08	1.60E-06
STM14_2428	yahO	33.8115	-2.28977	0.67141	-3.41039	0.000648702	0.00479561			-
STM14_0428		1621.17	-2.28072	0.769611	-2.96347	0.00304193	0.0181118
STM14_3474	hilD	770.191	-2.26735	0.421937	-5.37368	7.71E-08	1.42E-06
STM14_1697	sseD	71.2988	-2.26035	0.479843	-4.71061	2.47E-06	3.33E-05
STM14_4344	yhjE	66.8893	-2.24971	0.444782	-5.05801	4.24E-07	6.69E-06
STM14_5549		356.487	-2.22753	0.300451	-7.41395	1.23E-13	5.94E-12
STM14_4372	dppC	132.006	-2.22173	0.370502	-5.99653	2.02E-09	5.16E-08
STM14_4373	dppB	322.956	-2.21496	0.272868	-8.11731	4.77E-16	3.44E-14
STM14_1486		106.905	-2.18716	0.444508	-4.92042	8.64E-07	1.27E-05
STM14_1493	envE	154.845	-2.15953	0.387549	-5.57229	2.51E-08	5.01E-07
STM14_1689	spiA	76.5724	-2.12804	0.409953	-5.19093	2.09E-07	3.60E-06
STM14_1698	sseE	45.6013	-2.12761	0.498978	-4.26394	2.01E-05	0.000226337
STM14_5421	yjiH	427.348	-2.09324	0.35811	-5.84526	5.06E-09	1.17E-07
STM14_3479		608.489	-2.08281	0.28629	-7.2752	3.46E-13	1.52E-11
STM14_1868		1924.77	-2.06388	0.36916	-5.59075	2.26E-08	4.55E-07
STM14_1970	steB	49.1722	-2.0511	0.489283	-4.19206	2.76E-05	0.000299991
STM14_1898	ompD	11062.8	-2.03197	0.293439	-6.92468	4.37E-12	1.72E-10
STM14_4375	dppA	8743.61	-2.01981	0.209074	-9.66074	4.43E-22	4.24E-20
STM14_5420		179.14	-2.0103	0.465857	-4.31527	1.59E-05	0.000184831
STM14_5158		97.597	-1.98691	0.36514	-5.4415	5.28E-08	9.99E-07
STM14_3470	prgK	506.008	-1.98427	0.254044	-7.81076	5.68E-15	3.38E-13
STM14_1283		308.039	-1.98108	0.284344	-6.96719	3.23E-12	1.31E-10
STM14_1506		36.134	-1.97816	0.542052	-3.64939	0.000262863	0.00219767
STM14_0601	metN2	154.583	-1.97478	0.327003	-6.03901	1.55E-09	4.02E-08
STM14_4371	dppD	241.543	-1.97171	0.296378	-6.6527	2.88E-11	1.01E-09
STM14_3477	sptP	4376.36	-1.96869	0.40161	-4.90199	9.49E-07	1.38E-05
STM14_1830	ydeJ	52.7971	-1.95178	0.464243	-4.20423	2.62E-05	0.000286416
STM14_3499	invH	70.6658	-1.94043	0.53567	-3.62243	0.000291845	0.0024216
STM14_1635	aroH	615.855	-1.91873	0.355071	-5.40379	6.52E-08	1.22E-06
STM14_0201		3166.67	-1.9137	0.232652	-8.22559	1.94E-16	1.48E-14
STM14_3906	sstT	1428.21	-1.8929	0.256585	-7.37728	1.62E-13	7.57E-12
STM14_1690		60.4967	-1.87076	0.473395	-3.9518	7.76E-05	0.000754221
STM14_1708	ssaL	178.846	-1.86848	0.315555	-5.92124	3.20E-09	7.78E-08
STM14_2675		44.8632	-1.86667	0.513474	-3.63538	0.000277573	0.00231626
STM14_1699		38.9448	-1.85543	0.520474	-3.56489	0.000364012	0.00293743
STM14_1632	ydiV	245.186	-1.84119	0.279236	-6.59367	4.29E-11	1.45E-09
STM14_1710	ssaV	66.8354	-1.83906	0.421691	-4.36116	1.29E-05	0.000152006
STM14_2773		82.138	-1.8357	0.582374	-3.1521	0.00162098	0.010503
STM14_2345		806.872	-1.81692	0.224311	-8.09999	5.50E-16	3.91E-14
STM14_5184		50.4077	-1.80088	0.504641	-3.56864	0.000358839	0.002901
STM14_0600	sfbA	319.087	-1.80083	0.251518	-7.15985	8.08E-13	3.45E-11
STM14_3365		60.9241	-1.79623	0.451862	-3.97518	7.03E-05	0.000694755
STM14_1400	sifA	42.3092	-1.76883	0.523845	-3.37662	0.00073382	0.00534415
STM14_0602	sfbC	110.957	-1.75428	0.36809	-4.7659	1.88E-06	2.61E-05
STM14_4370	dppF	197.264	-1.74659	0.28657	-6.09481	1.10E-09	2.91E-08
STM14_2696	mglA	23.5007	-1.74	0.65424	-2.65958	0.00782382	0.0400369
STM14_2941		38.5429	-1.73709	0.516624	-3.36239	0.0007727	0.00560875
STM14_3896		794.546	-1.73312	0.224634	-7.7153	1.21E-14	6.65E-13
STM14_1480	pagJ	332.001	-1.72967	0.338906	-5.1037	3.33E-07	5.40E-06
STM14_5481		2133.3	-1.69221	0.305918	-5.53156	3.17E-08	6.27E-07
STM14_943		115.813	-1.68979	0.359354	-4.70229	2.57E-06	3.45E-05
STM14_1481		151.829	-1.67407	0.359849	-4.65215	3.28E-06	4.26E-05
STM14_1303	csgG	63.5473	-1.66049	0.442955	-3.74867	0.000177774	0.00154188
STM14_4345		924.124	-1.64818	0.221237	-7.44987	9.34E-14	4.73E-12
STM14_4760		585.998	-1.63548	0.261021	-6.2657	3.71E-10	1.06E-08
STM14_928	sirP	696.297	-1.63467	0.339353	-4.817	1.46E-06	2.06E-05
STM14_2944		207.646	-1.63359	0.28106	-5.81226	6.16E-09	1.39E-07
STM14_2260		143.71	-1.62854	0.457624	-3.55869	0.000372709	0.00299118
STM14_1695		72.712	-1.62642	0.410697	-3.96016	7.49E-05	0.000734976
STM14_3916		447.024	-1.61683	0.244214	-6.62053	3.58E-11	1.23E-09
STM14_4057	yhcO	401.339	-1.61679	0.24383	-6.63083	3.34E-11	1.16E-09
STM14_1696	sseC	345.363	-1.60812	0.399726	-4.02306	5.74E-05	0.000583214
STM14_2181		1393.53	-1.58169	0.227734	-6.94532	3.78E-12	1.51E-10
STM14_3199		126.391	-1.57903	0.480615	-3.28543	0.00101825	0.00711002
STM14_2664		435.978	-1.57189	0.251164	-6.25842	3.89E-10	1.10E-08
STM14_1484		101.292	-1.56877	0.3498	-4.48475	7.30E-06	8.96E-05
STM14_2050	steC	48.6468	-1.56086	0.510107	-3.05988	0.00221428	0.0138385
STM14_4289	livH	49.429	-1.5576	0.486995	-3.1984	0.00138193	0.00916988
STM14_0549		973.651	-1.54641	0.262857	-5.8831	4.03E-09	9.54E-08
STM14_2003		222.268	-1.53402	0.28287	-5.42306	5.86E-08	1.10E-06
STM14_2155	ychH	69.0647	-1.51619	0.41231	-3.67731	0.00023571	0.00198954
STM14_1600	katE	811.222	-1.51199	0.296951	-5.09172	3.55E-07	5.72E-06
STM14_3822		164.831	-1.51024	0.418611	-3.60774	0.000308876	0.00254375
STM14_1560		3805.29	-1.50295	0.204348	-7.35486	1.91E-13	8.77E-12
STM14_1936	pdgL	303.448	-1.49473	0.336081	-4.44754	8.69E-06	0.000105139
STM14_1923		80.8626	-1.49053	0.399077	-3.73494	0.000187757	0.0016189
STM14_5205	yjeH	271.14	-1.48413	0.296102	-5.01222	5.38E-07	8.32E-06
STM14_1887		74.1412	-1.46785	0.468562	-3.13267	0.00173227	0.0111259
STM14_5419	iadA	811.925	-1.44805	0.381855	-3.79215	0.000149349	0.00132936
STM14_4389		660.39	-1.44556	0.25086	-5.76242	8.29E-09	1.85E-07
STM14_2239		531.808	-1.43021	0.287799	-4.96946	6.71E-07	1.01E-05
STM14_2346		285.678	-1.42753	0.290385	-4.91601	8.83E-07	1.29E-05
STM14_2669		665.168	-1.41138	0.263323	-5.35989	8.33E-08	1.52E-06
STM14_5167	adiY	91.9385	-1.4	0.368923	-3.79484	0.00014774	0.00132037
STM14_0883		357.742	-1.39554	0.279368	-4.99533	5.87E-07	8.99E-06
STM14_1070		71.5373	-1.38999	0.4038	-3.44228	0.000576839	0.00430772
STM14_2638		152.051	-1.38809	0.301119	-4.60978	4.03E-06	5.13E-05
STM14_0422		642.622	-1.38298	0.267667	-5.16679	2.38E-07	4.00E-06
STM14_2342		101.726	-1.37929	0.366484	-3.76357	0.000167503	0.00146142
STM14_0358		140.451	-1.37096	0.341884	-4.01	6.07E-05	0.000615
STM14_1539		969.682	-1.36694	0.284037	-4.81257	1.49E-06	2.10E-05
STM14_1508		42.549	-1.35375	0.499489	-2.71027	0.00672281	0.0350956
STM14_5294	msrA	771.979	-1.35001	0.235621	-5.72958	1.01E-08	2.23E-07
STM14_2258	dsbB	81.1051	-1.34822	0.497051	-2.71243	0.00667921	0.0349094
STM14_1068	yghA	68.0806	-1.34146	0.424603	-3.15933	0.00158132	0.010308
STM14_3823		928.281	-1.33342	0.216857	-6.14885	7.80E-10	2.11E-08
STM14_2405		285.599	-1.32942	0.258167	-5.14948	2.61E-07	4.33E-06
STM14_0499		565.624	-1.31307	0.263727	-4.97889	6.40E-07	9.67E-06
STM14_2961		450.291	-1.31213	0.250591	-5.23612	1.64E-07	2.89E-06
STM14_942	ybhO	123.255	-1.31173	0.347706	-3.77254	0.000161595	0.00142113
STM14_0455	adrA	262.307	-1.3029	0.274518	-4.74612	2.07E-06	2.86E-05
STM14_1874		193.387	-1.30051	0.309286	-4.20489	2.61E-05	0.000286293
STM14_1165		109.649	-1.29826	0.373564	-3.47534	0.000510198	0.00391274
STM14_2974		40.3647	-1.29379	0.500744	-2.58374	0.0097736	0.0480608
STM14_2407		212.397	-1.28899	0.28158	-4.5777	4.70E-06	5.92E-05
STM14_2209		102.341	-1.27879	0.4033	-3.17081	0.00152016	0.00996701
STM14_2341	flhD	663.254	-1.2786	0.219495	-5.8252	5.70E-09	1.30E-07
STM14_1558		7529.54	-1.27008	0.213097	-5.96011	2.52E-09	6.24E-08
STM14_1275	ymdF	1366.53	-1.25808	0.377009	-3.337	0.000846875	0.00605736
STM14_2958		338.564	-1.25686	0.380546	-3.30279	0.00095728	0.00672691
STM14_2378	fliC	68418.1	-1.24881	0.249279	-5.00969	5.45E-07	8.40E-06
STM14_3735	galP	431.311	-1.24258	0.263088	-4.72306	2.32E-06	3.16E-05
STM14_4310		106.121	-1.23644	0.363791	-3.39877	0.000676904	0.00497073
STM14_0527		2456.46	-1.23418	0.250223	-4.93232	8.13E-07	1.21E-05
STM14_2942	fadL	223.752	-1.23083	0.287424	-4.28228	1.85E-05	0.000211154
STM14_4290	livK	178.308	-1.23028	0.318756	-3.85962	0.000113563	0.00103809
STM14_2849		2500.46	-1.22952	0.233653	-5.26217	1.42E-07	2.54E-06
STM14_2227		261.747	-1.21505	0.258646	-4.69775	2.63E-06	3.51E-05
STM14_2668		106.641	-1.20693	0.35366	-3.41268	0.000643274	0.00476347
STM14_3467	orgC	503.304	-1.20228	0.300798	-3.99696	6.42E-05	0.000642483
STM14_0579	ybaL	271.283	-1.20217	0.265456	-4.5287	5.93E-06	7.37E-05
STM14_2641	yegS	354.221	-1.19484	0.258472	-4.62269	3.79E-06	4.84E-05
STM14_2301		138.801	-1.19093	0.334959	-3.55545	0.000377337	0.00301186
STM14_1687	ssrA	424.398	-1.17966	0.278404	-4.23724	2.26E-05	0.000252408
STM14_5219	fliP	198.866	-1.17749	0.290779	-4.04942	5.13E-05	0.00052979
STM14_2400		75.0973	-1.17128	0.430512	-2.72067	0.006515	0.0341727
STM14_1556		3297.31	-1.17057	0.19705	-5.9405	2.84E-09	6.96E-08
STM14_5156	lpxO	848.38	-1.16813	0.272876	-4.2808	1.86E-05	0.000211466
STM14_2173		438.572	-1.16276	0.275567	-4.21953	2.45E-05	0.000270341
STM14_5090	ubiC	48.7503	-1.16137	0.444438	-2.61312	0.00897195	0.0447683
STM14_1834	ydeE	52.1222	-1.1573	0.433466	-2.66986	0.00758826	0.0391039
STM14_0400		125.283	-1.15599	0.324382	-3.56367	0.000365711	0.00294575
STM14_0375	crl	115.488	-1.15192	0.393686	-2.92597	0.00343379	0.0201187
STM14_3913	yqjK	349.619	-1.15145	0.271377	-4.24299	2.21E-05	0.000246647
STM14_4362	bcsE	663.562	-1.14957	0.221425	-5.19167	2.08E-07	3.60E-06
STM14_3371	lysM	1058.53	-1.14366	0.38413	-2.97729	0.00290813	0.0174805
STM14_2574	udg	1158.76	-1.1416	0.279472	-4.08482	4.41E-05	0.000460549
STM14_5364	argI	105.556	-1.13993	0.407397	-2.79807	0.00514093	0.0282
STM14_1793		229.293	-1.13541	0.289438	-3.92281	8.75E-05	0.00083467
STM14_4554		122.324	-1.13499	0.325293	-3.48914	0.000484583	0.00375808
STM14_1505		608.033	-1.12583	0.306702	-3.67077	0.000241817	0.0020333
STM14_5480	osmY	4730.09	-1.12471	0.223272	-5.03741	4.72E-07	7.35E-06
STM14_2256	pagO	184.406	-1.12343	0.398509	-2.81909	0.00481596	0.0268527
STM14_0716	ybdR	267.613	-1.12123	0.31982	-3.50581	0.000455225	0.00354995
STM14_2302	znuB	79.4437	-1.11528	0.373598	-2.98523	0.00283363	0.017056
STM14_1050	poxB	189.633	-1.10996	0.312643	-3.55024	0.000384885	0.00306102
STM14_0778	ybeY	214.391	-1.1098	0.280355	-3.95854	7.54E-05	0.000738352
STM14_1738	sodC2	770.839	-1.10488	0.238534	-4.63195	3.62E-06	4.64E-05
STM14_0454	psiF	1083.02	-1.09028	0.207747	-5.24814	1.54E-07	2.73E-06
STM14_3468	orgB	840.837	-1.08238	0.306776	-3.52824	0.000418326	0.00329722
STM14_1832		450.52	-1.08052	0.232105	-4.65532	3.23E-06	4.20E-05
STM14_2172	treA	541.107	-1.07498	0.264194	-4.06891	4.72E-05	0.000490831
STM14_4303		374.061	-1.07134	0.271501	-3.94598	7.95E-05	0.000769584
STM14_4773		626.84	-1.0609	0.222654	-4.76481	1.89E-06	2.62E-05
STM14_3707	mscS	535.042	-1.05923	0.234964	-4.50805	6.54E-06	8.07E-05
STM14_5193		2093.43	-1.05748	0.364346	-2.90241	0.00370308	0.0214681
STM14_4552		131.947	-1.05284	0.315932	-3.33249	0.000860728	0.00614646
STM14_4360	yhjR	255.209	-1.04584	0.265111	-3.94491	7.98E-05	0.000771339
STM14_5130		555.989	-1.04273	0.266091	-3.9187	8.90E-05	0.000845216
STM14_2340	flhC	504.778	-1.04071	0.293997	-3.53988	0.000400303	0.00317218
STM14_3350	pipB2	5214.71	-1.03534	0.390276	-2.65285	0.00798147	0.0407018
STM14_3908		375.227	-1.03393	0.259453	-3.98505	6.75E-05	0.000669503
STM14_3706	argO	132.323	-1.02439	0.336174	-3.0472	0.00230985	0.0143605
STM14_2399	fliO	79.5564	-1.02299	0.364091	-2.80971	0.00495869	0.0273784
STM14_2062		1152.61	-1.02208	0.27422	-3.72724	0.000193586	0.0016659
STM14_1885		344.757	-1.02201	0.38729	-2.63889	0.00831779	0.0420277
STM14_1608		694.381	-1.02115	0.241135	-4.23474	2.29E-05	0.000254584
STM14_960		87.6878	-1.01725	0.37562	-2.70819	0.00676515	0.0351865
STM14_3597		1370.96	-1.01556	0.268184	-3.78679	0.000152607	0.00135289
STM14_4359	bcsQ	384.179	-1.01379	0.236102	-4.29385	1.76E-05	0.000200958
STM14_2788	napA	114.798	-1.00818	0.319204	-3.15843	0.00158621	0.010308
STM14_1270		307.18	-1.00744	0.257115	-3.91823	8.92E-05	0.000845216
STM14_2752	yejK	818.183	1.00055	0.23404	4.27514	1.91E-05	0.000215796
STM14_3582		165.242	1.00206	0.279148	3.5897	0.000331056	0.00270618
STM14_4157	fkpA	3779.27	1.00794	0.338822	2.97483	0.00293154	0.0175733
STM14_3638	lysA	766.646	1.00843	0.252838	3.98844	6.65E-05	0.000661485
STM14_4861		285.789	1.00987	0.243578	4.14597	3.38E-05	0.00036099
STM14_0184	aceF	20358.8	1.0113	0.181904	5.55953	2.70E-08	5.37E-07
STM14_3124	suhB	113.604	1.0117	0.310314	3.26024	0.00111317	0.00765155
STM14_0578		234.657	1.01374	0.253262	4.00271	6.26E-05	0.000631357
STM14_2911		131.83	1.01527	0.298656	3.39947	0.000675165	0.00496655
STM14_2153	prsA	2179.77	1.02022	0.243693	4.18649	2.83E-05	0.000306685
STM14_1205		927.21	1.02056	0.221827	4.60073	4.21E-06	5.33E-05
STM14_4513	yicE	133.224	1.02059	0.346514	2.94531	0.00322627	0.0190805
STM14_3970	nusA	5679.78	1.02196	0.26903	3.7987	0.000145456	0.0013026
STM14_3097	rlmN	677.073	1.02228	0.224946	4.54457	5.50E-06	6.87E-05
STM14_3732		90.2053	1.02346	0.369094	2.7729	0.00555588	0.0298891
STM14_4805	yihE	1232.93	1.02459	0.210506	4.86728	1.13E-06	1.63E-05
STM14_4421	avtS	278.597	1.02526	0.344561	2.97556	0.00292456	0.0175553
STM14_1756	rsxC	275.737	1.02615	0.24421	4.20193	2.65E-05	0.000287912
STM14_2565	hisG	1844.45	1.02706	0.24203	4.24352	2.20E-05	0.000246647
STM14_4860		132.551	1.02846	0.330854	3.10851	0.00188034	0.0119895
STM14_4111		113.101	1.0303	0.333352	3.09073	0.00199667	0.0126398
STM14_4990	rpoB	17958.1	1.03764	0.200363	5.17877	2.23E-07	3.78E-06
STM14_2064	pyrF	308.633	1.03874	0.257787	4.02946	5.59E-05	0.000570182
STM14_3968	rbfA	480.364	1.04	0.23332	4.45742	8.30E-06	0.000100686
STM14_0519	cyoE	8926.92	1.04195	0.235917	4.41659	1.00E-05	0.000120378
STM14_2322	argS	1258.31	1.04901	0.202077	5.19112	2.09E-07	3.60E-06
STM14_977	ybiS	369.742	1.05199	0.244767	4.29794	1.72E-05	0.000197804
STM14_1366		795.639	1.05459	0.208813	5.05039	4.41E-07	6.89E-06
STM14_0216	panB	188.472	1.05497	0.266208	3.96296	7.40E-05	0.000728049
STM14_1995	nifJ	1338.14	1.05667	0.20755	5.09115	3.56E-07	5.72E-06
STM14_2000	ttcA	209.604	1.05798	0.317712	3.33	0.000868449	0.00619156
STM14_0806	tcuA	231.964	1.05827	0.263969	4.00905	6.10E-05	0.00061607
STM14_1620	infC	16027.7	1.05978	0.238857	4.43687	9.13E-06	0.000110184
STM14_5301		7471.66	1.0598	0.257321	4.1186	3.81E-05	0.00040179
STM14_0710		71.5277	1.06149	0.390718	2.71677	0.0065923	0.034496
STM14_1942		537.549	1.06182	0.220555	4.81429	1.48E-06	2.09E-05
STM14_4496	rph	354.149	1.06389	0.241781	4.40022	1.08E-05	0.000128778
STM14_3345	iroC	152.758	1.06815	0.411744	2.59421	0.00948092	0.0468832
STM14_5003		247.783	1.06825	0.340093	3.14106	0.00168338	0.0108594
STM14_5446		2888.2	1.07248	0.281576	3.80885	0.000139616	0.0012554
STM14_2985	cysK	5744.81	1.07306	0.238348	4.50207	6.73E-06	8.28E-05
STM14_1411		347.69	1.07373	0.239642	4.48054	7.45E-06	9.11E-05
STM14_0521	cyoC	3679.73	1.07541	0.223693	4.80751	1.53E-06	2.14E-05
STM14_3629		146.983	1.07654	0.320167	3.36245	0.000772555	0.00560875
STM14_2299	mepM	372.959	1.08295	0.232084	4.66619	3.07E-06	4.01E-05
STM14_2796	apbE	650.647	1.08355	0.212152	5.1074	3.27E-07	5.33E-06
STM14_1993		797.59	1.08365	0.24673	4.39204	1.12E-05	0.000133355
STM14_0682	fepA	2722.52	1.08791	0.360294	3.0195	0.00253191	0.0155154
STM14_1075	infA	167.595	1.08799	0.277297	3.92356	8.73E-05	0.000833906
STM14_0482	secD	1748.71	1.08942	0.230747	4.72125	2.34E-06	3.18E-05
STM14_3816		65.5135	1.08983	0.387452	2.81281	0.00491104	0.0271835
STM14_0595		243.685	1.09295	0.250307	4.36643	1.26E-05	0.000148787
STM14_0596		384.235	1.09532	0.234425	4.67236	2.98E-06	3.90E-05
STM14_5133		1092.23	1.09724	0.223244	4.915	8.88E-07	1.30E-05
STM14_3969	infB	13335.1	1.1005	0.281667	3.90709	9.34E-05	0.000877571
STM14_0202	hpt	456.545	1.10552	0.268109	4.1234	3.73E-05	0.00039539
STM14_2999	cysA	1169.55	1.10578	0.209091	5.2885	1.23E-07	2.22E-06
STM14_3008	amiA	227.198	1.10731	0.360948	3.06779	0.00215646	0.0134963
STM14_0525		587.701	1.11098	0.235098	4.7256	2.29E-06	3.13E-05
STM14_1856	hydB	3504.85	1.1122	0.209679	5.30431	1.13E-07	2.04E-06
STM14_5005	thiC	936.838	1.11564	0.260866	4.27667	1.90E-05	0.000214876
STM14_1622	rplT	14786.1	1.11805	0.268893	4.15797	3.21E-05	0.000345047
STM14_2988		427.455	1.11883	0.334712	3.34267	0.000829752	0.00595421
STM14_2082	yciL	894.594	1.12467	0.28694	3.91953	8.87E-05	0.000844296
STM14_0520	cyoD	1632.81	1.12776	0.232353	4.85366	1.21E-06	1.73E-05
STM14_4052	mdh	4406.64	1.1305	0.238677	4.73654	2.17E-06	2.99E-05
STM14_0483	secF	752.315	1.13089	0.226594	4.99084	6.01E-07	9.17E-06
STM14_1026	rimK	295.002	1.13111	0.243347	4.64813	3.35E-06	4.32E-05
STM14_3925	tdcC	87.7653	1.13279	0.366229	3.09313	0.00198057	0.0125741
STM14_3971		1534.82	1.13401	0.263404	4.30522	1.67E-05	0.000192918
STM14_1101	ycaO	148.031	1.13432	0.342107	3.31568	0.000914198	0.00645506
STM14_5473	rsmC	145.223	1.13492	0.295056	3.84645	0.000119842	0.00109096
STM14_2063	yciH	141.776	1.14219	0.29576	3.86187	0.000112524	0.00103073
STM14_2797	ompC	266738	1.14239	0.209805	5.445	5.18E-08	9.84E-07
STM14_1325		605.524	1.14543	0.233854	4.89805	9.68E-07	1.40E-05
STM14_996	rimO	146.458	1.14609	0.304148	3.76819	0.000164437	0.00144038
STM14_2569	hisH	342.101	1.1573	0.264873	4.36926	1.25E-05	0.000147259
STM14_0197	speD	105.216	1.15744	0.371026	3.11957	0.00181114	0.0115987
STM14_4822	typA	6822.74	1.16211	0.233425	4.9785	6.41E-07	9.67E-06
STM14_0305	dniR	907.468	1.16569	0.207988	5.60461	2.09E-08	4.24E-07
STM14_3817		1425.2	1.17829	0.227916	5.16983	2.34E-07	3.96E-06
STM14_1109	cmk	1003.78	1.18302	0.219756	5.38334	7.31E-08	1.35E-06
STM14_3886	rpsU	1791.44	1.18578	0.207957	5.70205	1.18E-08	2.54E-07
STM14_1611		456.59	1.18865	0.262775	4.52347	6.08E-06	7.53E-05
STM14_0744	dacA	759.892	1.19276	0.26722	4.4636	8.06E-06	9.81E-05
STM14_0771		51.0028	1.19484	0.429793	2.78004	0.00543527	0.0294399
STM14_5017	purH	434.261	1.19603	0.263688	4.53577	5.74E-06	7.14E-05
STM14_5016	purD	1553.26	1.19969	0.229509	5.22721	1.72E-07	3.02E-06
STM14_3551	cysH	286.534	1.20316	0.298371	4.03244	5.52E-05	0.000564299
STM14_4149	tufA	21713.8	1.21232	0.245952	4.92909	8.26E-07	1.22E-05
STM14_4637	yidC	1296.21	1.21541	0.234155	5.19062	2.10E-07	3.60E-06
STM14_0257	rpsB	12907.6	1.21675	0.265832	4.57712	4.71E-06	5.92E-05
STM14_4117	rplQ	3962.25	1.22148	0.208019	5.87196	4.31E-09	1.00E-07
STM14_0368		639.346	1.23086	0.216308	5.69032	1.27E-08	2.69E-07
STM14_1621	rpmI	7998.4	1.23171	0.251616	4.89521	9.82E-07	1.42E-05
STM14_4118	rpoA	20716.3	1.23296	0.22351	5.51633	3.46E-08	6.81E-07
STM14_0920	bioB	76.9965	1.23608	0.382958	3.22771	0.00124786	0.00840684
STM14_4205	mrcA	715.68	1.23632	0.227299	5.43919	5.35E-08	1.01E-06
STM14_0503	thiI	578.657	1.25085	0.221648	5.64343	1.67E-08	3.42E-07
STM14_5036		764.884	1.2545	0.208128	6.02754	1.66E-09	4.29E-08
STM14_4083	fis	107.034	1.26156	0.357483	3.52902	0.000417096	0.00329342
STM14_0526		46.7412	1.26669	0.49006	2.58477	0.0097443	0.0479703
STM14_2733	yeiP	709.191	1.28078	0.288711	4.43621	9.16E-06	0.000110219
STM14_2909	purF	6725.95	1.28171	0.185042	6.9266	4.31E-12	1.71E-10
STM14_0296		1205.69	1.28698	0.220699	5.83138	5.50E-09	1.26E-07
STM14_0052	rpsT	3973.53	1.28889	0.205063	6.28533	3.27E-10	9.42E-09
STM14_4119	rpsD	8688.35	1.29088	0.239891	5.3811	7.40E-08	1.36E-06
STM14_4816		296.973	1.29924	0.335026	3.87804	0.000105302	0.000974706
STM14_4068	mreB	1704.87	1.30854	0.21911	5.97208	2.34E-09	5.86E-08
STM14_2128		84.5493	1.30874	0.366384	3.57204	0.000354215	0.00286888
STM14_0912		813.047	1.31083	0.207771	6.30902	2.81E-10	8.19E-09
STM14_0198	speE	357.945	1.31143	0.258065	5.08175	3.74E-07	5.99E-06
STM14_4121	rpsM	5889.32	1.32005	0.226657	5.82401	5.75E-09	1.30E-07
STM14_4152	rpsL	6127.87	1.32453	0.263085	5.03463	4.79E-07	7.43E-06
STM14_0083	caiD	55.8504	1.32899	0.436523	3.04449	0.00233073	0.014423
STM14_0258	tsf	13509.6	1.33248	0.278742	4.78034	1.75E-06	2.45E-05
STM14_4490	rpmB	3894.86	1.3474	0.229317	5.87569	4.21E-09	9.87E-08
STM14_4151	rpsG	6771.42	1.34902	0.259741	5.19369	2.06E-07	3.60E-06
STM14_3606	amiC	835.669	1.35103	0.209924	6.43583	1.23E-10	3.86E-09
STM14_4122	rpmJ	2356.38	1.35312	0.237817	5.68976	1.27E-08	2.69E-07
STM14_1857	hydA	3046.18	1.35827	0.237576	5.71721	1.08E-08	2.36E-07
STM14_4120	rpsK	4219.43	1.3585	0.238204	5.70309	1.18E-08	2.54E-07
STM14_5478	prfC	888.869	1.36226	0.217616	6.25993	3.85E-10	1.09E-08
STM14_1727	purR	717.307	1.3623	0.221094	6.16163	7.20E-10	1.96E-08
STM14_0736	tatE	1093.85	1.36986	0.240982	5.68449	1.31E-08	2.75E-07
STM14_4989	rplL	12525.4	1.37731	0.196247	7.01827	2.25E-12	9.25E-11
STM14_2566	hisD	1387.19	1.37878	0.296677	4.6474	3.36E-06	4.32E-05
STM14_5004	thiE	187.019	1.38007	0.326275	4.22978	2.34E-05	0.000259607
STM14_0481	yajC	1049.44	1.38129	0.21651	6.3798	1.77E-10	5.39E-09
STM14_1365	plsX	1174.22	1.38275	0.241448	5.72691	1.02E-08	2.24E-07
STM14_4671	mnmG	1556.52	1.38345	0.196456	7.04206	1.89E-12	7.87E-11
STM14_2217		82.3121	1.38637	0.368687	3.7603	0.000169713	0.00147681
STM14_2910	cvpA	2046.74	1.40322	0.206062	6.80969	9.78E-12	3.62E-10
STM14_4150	fusA	43123.8	1.40443	0.247125	5.68309	1.32E-08	2.76E-07
STM14_3000	cysW	341.87	1.40444	0.359406	3.90766	9.32E-05	0.000877396
STM14_0921	bioF	55.6964	1.40633	0.437271	3.21616	0.00129919	0.00869947
STM14_0123	araC	327.259	1.4123	0.259068	5.45147	5.00E-08	9.53E-07
STM14_1445		176.859	1.41546	0.410277	3.45002	0.000560553	0.00421467
STM14_5535		28.2598	1.41925	0.539639	2.63	0.00853843	0.0429456
STM14_1364	rpmF	6989.9	1.41926	0.223625	6.34662	2.20E-10	6.51E-09
STM14_4924	rpmE	906.306	1.41967	0.27353	5.19017	2.10E-07	3.60E-06
STM14_4694		8185.66	1.42376	0.259648	5.48341	4.17E-08	8.13E-07
STM14_4982	tufB	37345.2	1.43739	0.225967	6.36105	2.00E-10	5.97E-09
STM14_3536	gcvB	511.576	1.44295	0.244963	5.89048	3.85E-09	9.19E-08
STM14_4454	trmL	33.9692	1.4452	0.502776	2.87445	0.00404733	0.0230692
STM14_1110	rpsA	27787.1	1.45795	0.287191	5.07658	3.84E-07	6.13E-06
STM14_1891	adhP	5293.33	1.46041	0.187517	7.78813	6.80E-15	4.00E-13
STM14_0084	caiC	177.762	1.46288	0.283359	5.16264	2.43E-07	4.06E-06
STM14_0085	caiB	128.727	1.46921	0.308013	4.76994	1.84E-06	2.57E-05
STM14_3076	guaB	2371.22	1.47176	0.199363	7.38231	1.56E-13	7.37E-12
STM14_4988	rplJ	18536.7	1.48168	0.212596	6.96948	3.18E-12	1.30E-10
STM14_5226	yjeM	138.808	1.50002	0.340755	4.40205	1.07E-05	0.000128039
STM14_1363		8868.97	1.50565	0.244961	6.14648	7.92E-10	2.13E-08
STM14_2314		628.436	1.51149	0.226124	6.68435	2.32E-11	8.24E-10
STM14_0529	tig	12310.1	1.51432	0.264086	5.73419	9.80E-09	2.18E-07
STM14_4318	pitA	406.845	1.51574	0.233725	6.48516	8.86E-11	2.91E-09
STM14_4134	rpsQ	4788.69	1.52567	0.262989	5.80127	6.58E-09	1.48E-07
STM14_4754	corA	3180.8	1.53175	0.260056	5.89007	3.86E-09	9.19E-08
STM14_4123	secY	25366.7	1.53511	0.26157	5.86881	4.39E-09	1.02E-07
STM14_3839		397.227	1.53512	0.246026	6.23966	4.39E-10	1.22E-08
STM14_3098	der	2465.95	1.54196	0.254657	6.05504	1.40E-09	3.70E-08
STM14_0256		1189.61	1.55367	0.284456	5.46191	4.71E-08	9.02E-07
STM14_4532		1667.39	1.5563	0.294965	5.27623	1.32E-07	2.36E-06
STM14_4216	envZ	728.111	1.55839	0.241812	6.44466	1.16E-10	3.70E-09
STM14_3537	cysC	225.318	1.56179	0.321825	4.85292	1.22E-06	1.73E-05
STM14_0106	folA	539.889	1.57617	0.243249	6.47967	9.19E-11	3.00E-09
STM14_2749	rplY	8764.54	1.57752	0.229658	6.86898	6.47E-12	2.44E-10
STM14_5278	rplI	939.653	1.59307	0.224226	7.10473	1.21E-12	5.11E-11
STM14_3966	rpsO	5196.36	1.59462	0.210733	7.56703	3.82E-14	1.96E-12
STM14_2367		74.4909	1.5972	0.408545	3.9095	9.25E-05	0.000872593
STM14_3552	cysI	1051.2	1.60104	0.320933	4.9887	6.08E-07	9.24E-06
STM14_951	rhlE	108.459	1.61991	0.395116	4.09984	4.13E-05	0.000433723
STM14_4037	rplM	5666.94	1.62228	0.205429	7.89704	2.86E-15	1.80E-13
STM14_0693	entC	411.775	1.62432	0.386562	4.20196	2.65E-05	0.000287912
STM14_2231	htpX	1715.71	1.63845	0.24075	6.8056	1.01E-11	3.69E-10
STM14_3276	rplS	4710.32	1.64501	0.226959	7.24807	4.23E-13	1.84E-11
STM14_2141	chaA	231.229	1.65179	0.26043	6.34254	2.26E-10	6.64E-09
STM14_4137	rpsC	21215.9	1.65718	0.302812	5.47264	4.43E-08	8.57E-07
STM14_3279	rpsP	2874.56	1.6675	0.21707	7.68185	1.57E-14	8.32E-13
STM14_0004	thrC	7314.39	1.67312	0.35976	4.65066	3.31E-06	4.28E-05
STM14_4124	rplO	10756.7	1.68035	0.259498	6.47538	9.46E-11	3.06E-09
STM14_3278	rimM	7961.18	1.68084	0.242925	6.91917	4.54E-12	1.76E-10
STM14_5276	priB	113.613	1.68284	0.33194	5.06971	3.98E-07	6.31E-06
STM14_3991	rplU	6646.74	1.68682	0.274485	6.14541	7.98E-10	2.13E-08
STM14_0695	entB	1156.89	1.6898	0.302706	5.58233	2.37E-08	4.75E-07
STM14_3990	rpmA	3515.29	1.69094	0.252529	6.69605	2.14E-11	7.67E-10
STM14_4136	rplP	9497.62	1.69237	0.283301	5.97374	2.32E-09	5.84E-08
STM14_4489	lsrA	746.537	1.70081	0.257406	6.60751	3.91E-11	1.33E-09
STM14_4082	dusB	1031.86	1.70561	0.299874	5.68776	1.29E-08	2.71E-07
STM14_0696	entA	643.503	1.70781	0.304507	5.60844	2.04E-08	4.16E-07
STM14_3277	trmD	9404.82	1.70849	0.277117	6.16524	7.04E-10	1.93E-08
STM14_1514		63.5403	1.71741	0.455512	3.77029	0.000163061	0.00143117
STM14_0697	entH	324.437	1.72585	0.315467	5.47076	4.48E-08	8.62E-07
STM14_4331	fraB	139.705	1.72698	0.304974	5.66271	1.49E-08	3.08E-07
STM14_0478	queA	97.8973	1.7295	0.335002	5.16265	2.43E-07	4.06E-06
STM14_4133	rplN	14008.6	1.73404	0.25651	6.76013	1.38E-11	5.02E-10
STM14_5518		105.674	1.75329	0.341181	5.13888	2.76E-07	4.56E-06
STM14_4036	rpsI	2983.9	1.75577	0.221456	7.9283	2.22E-15	1.44E-13
STM14_2679		74.0501	1.75844	0.381532	4.6089	4.05E-06	5.14E-05
STM14_0698		43.2404	1.75983	0.54162	3.2492	0.00115729	0.00791096
STM14_4135	rpmC	1123.57	1.7669	0.277417	6.36911	1.90E-10	5.74E-09
STM14_2551	sbmC	892.472	1.77305	0.243529	7.28064	3.32E-13	1.48E-11
STM14_3553	cysJ	854.62	1.7754	0.322241	5.50956	3.60E-08	7.04E-07
STM14_4126	rpsE	9255.87	1.78634	0.261024	6.8436	7.72E-12	2.88E-10
STM14_3539	cysD	1650.06	1.79325	0.448376	3.99944	6.35E-05	0.000638704
STM14_4132	rplX	6062.67	1.79877	0.242012	7.43256	1.07E-13	5.27E-12
STM14_4131	rplE	14977.2	1.79957	0.25995	6.92276	4.43E-12	1.73E-10
STM14_4130	rpsN	6503.61	1.8072	0.230869	7.82783	4.96E-15	3.00E-13
STM14_3538	cysN	1076.88	1.80876	0.303691	5.9559	2.59E-09	6.37E-08
STM14_0002	thrA	3389.96	1.81413	0.350141	5.18114	2.21E-07	3.75E-06
STM14_4515	yicI	115.144	1.81534	0.321068	5.65406	1.57E-08	3.23E-07
STM14_3112	iscX	103.878	1.82009	0.325096	5.59862	2.16E-08	4.37E-07
STM14_2628	baeS	197.474	1.82346	0.283706	6.42728	1.30E-10	4.06E-09
STM14_4986	rplK	10218.2	1.82393	0.228657	7.97671	1.50E-15	9.88E-14
STM14_5275	rpsF	826.129	1.82429	0.220545	8.27172	1.32E-16	1.02E-14
STM14_4127	rplR	4286.44	1.82711	0.228293	8.00336	1.21E-15	8.08E-14
STM14_2709		179.166	1.83349	0.284683	6.44045	1.19E-10	3.78E-09
STM14_3337		66.082	1.83456	0.391975	4.6803	2.86E-06	3.78E-05
STM14_4987	rplA	19416.4	1.84316	0.24947	7.3883	1.49E-13	7.12E-12
STM14_4140	rplB	26324.4	1.85506	0.300785	6.1674	6.94E-10	1.91E-08
STM14_4138	rplV	9553.97	1.85529	0.286065	6.48555	8.84E-11	2.91E-09
STM14_4144	rpsJ	12953.9	1.8585	0.279954	6.63857	3.17E-11	1.11E-09
STM14_3344	iroB	256.038	1.86676	0.439653	4.24599	2.18E-05	0.000244613
STM14_3962	deaD	2244.52	1.87814	0.381466	4.92348	8.50E-07	1.25E-05
STM14_4634	rpmH	1616.25	1.88606	0.263073	7.16933	7.54E-13	3.26E-11
STM14_4128	rplF	11423.2	1.89069	0.259411	7.28839	3.14E-13	1.41E-11
STM14_1846		26.6874	1.89562	0.622921	3.04312	0.00234137	0.0144686
STM14_4129	rpsH	8125.5	1.90265	0.247269	7.69469	1.42E-14	7.66E-13
STM14_0087	caiA	139.431	1.91587	0.307431	6.23187	4.61E-10	1.28E-08
STM14_4142	rplD	14469.9	1.91633	0.306961	6.24291	4.30E-10	1.21E-08
STM14_4143	rplC	21502.6	1.91971	0.29752	6.45239	1.10E-10	3.54E-09
STM14_4139	rpsS	5639.93	1.92009	0.278497	6.89448	5.41E-12	2.07E-10
STM14_1266	scsA	104.218	1.94039	0.388302	4.99712	5.82E-07	8.93E-06
STM14_2560		2830.03	1.95348	0.26255	7.44041	1.00E-13	5.03E-12
STM14_4141	rplW	6596.51	1.96946	0.255973	7.694	1.43E-14	7.66E-13
STM14_0694	entE	734.59	1.97847	0.345478	5.72677	1.02E-08	2.24E-07
STM14_2562		200.875	1.9887	0.304798	6.52466	6.82E-11	2.28E-09
STM14_3001	cysU	393.354	1.99232	0.394325	5.05248	4.36E-07	6.84E-06
STM14_2953	ddg	28.1851	1.99358	0.653764	3.04939	0.00229308	0.0142904
STM14_5277	rpsR	115.646	2.01577	0.333597	6.04252	1.52E-09	3.96E-08
STM14_4125	rpmD	571.195	2.02054	0.307291	6.57534	4.85E-11	1.63E-09
STM14_4217	ompR	5508.42	2.03464	0.232467	8.75238	2.09E-18	1.74E-16
STM14_1836	marB	68.8905	2.03803	0.464199	4.39041	1.13E-05	0.000134001
STM14_2031		14.8192	2.07187	0.764846	2.70887	0.00675121	0.0351605
STM14_3156	yfhL	49.1838	2.09163	0.458712	4.55978	5.12E-06	6.41E-05
STM14_0249	degP	5723.64	2.09925	0.19897	10.5506	5.05E-26	6.01E-24
STM14_4674	asnA	10960.7	2.14618	0.294402	7.28996	3.10E-13	1.41E-11
STM14_2627	yegB	208.343	2.17798	0.281871	7.72687	1.10E-14	6.15E-13
STM14_2218	ftsI	134.914	2.18216	0.341418	6.39145	1.64E-10	5.06E-09
STM14_0362		104.197	2.18828	0.341743	6.4033	1.52E-10	4.72E-09
STM14_5300		13.8418	2.18839	0.787241	2.77982	0.00543897	0.0294399
STM14_1837	marA	102.194	2.1957	0.345163	6.36135	2.00E-10	5.97E-09
STM14_4633		193.223	2.19985	0.368202	5.97455	2.31E-09	5.84E-08
STM14_4531		130.75	2.20415	0.326954	6.74147	1.57E-11	5.66E-10
STM14_2831	yfaZ	197.729	2.24932	0.289361	7.77342	7.64E-15	4.43E-13
STM14_955		67.518	2.26566	0.397402	5.70118	1.19E-08	2.54E-07
STM14_4056		935.401	2.2757	0.289456	7.86199	3.78E-15	2.35E-13
STM14_0480	tgt	1110.82	2.29075	0.247345	9.26138	2.02E-20	1.81E-18
STM14_3002	cysP	2780.48	2.32369	0.389305	5.96881	2.39E-09	5.95E-08
STM14_2552	dacD	682.704	2.3257	0.267786	8.68491	3.79E-18	3.04E-16
STM14_1389	lysM	308.78	2.34028	0.250563	9.34008	9.63E-21	8.84E-19
STM14_1230	yccA	2129.23	2.36089	0.227052	10.398	2.53E-25	2.86E-23
STM14_1838	marR	127.203	2.45097	0.329947	7.42839	1.10E-13	5.38E-12
STM14_4179	ppiA	781.983	2.46855	0.208987	11.812	3.39E-32	5.33E-30
STM14_3871	glgS	383.29	2.49549	0.237216	10.5199	6.99E-26	8.11E-24
STM14_4516	yicJ	17.0934	2.55932	0.714177	3.58359	0.000338903	0.002755
STM14_1917		97.7634	2.55973	0.432802	5.91433	3.33E-09	8.07E-08
STM14_4887	sbp	388.812	2.56221	0.435606	5.88194	4.05E-09	9.55E-08
STM14_1777	ompN	405.594	2.57566	0.327722	7.85929	3.86E-15	2.36E-13
STM14_4055		893.88	2.60413	0.336819	7.73155	1.06E-14	6.00E-13
STM14_4400		624.351	2.67265	0.231477	11.5461	7.72E-31	1.17E-28
STM14_0138		135.942	2.68895	0.327325	8.21492	2.12E-16	1.59E-14
STM14_2324	pbpA	168.706	2.70316	0.302656	8.93147	4.20E-19	3.70E-17
STM14_2285		885.944	2.74661	0.231832	11.8474	2.22E-32	3.62E-30
STM14_0128		13.3379	2.7656	0.971599	2.84644	0.0044211	0.0249097
STM14_1587		9.32376	3.02243	1.03757	2.913	0.00357979	0.0208632
STM14_0187		41.1708	3.11059	0.548856	5.66741	1.45E-08	3.01E-07
STM14_2626	mdtC	274.656	3.26728	0.295999	11.0381	2.50E-28	3.67E-26
STM14_1941		143.775	3.30776	0.330921	9.99563	1.59E-23	1.67E-21
STM14_1859		3785.41	3.35397	0.25443	13.1823	1.11E-39	2.33E-37
STM14_0137		12.6315	3.56333	1.01515	3.51017	0.000447826	0.00351089
STM14_0363		26.4897	3.57179	0.706438	5.05606	4.28E-07	6.74E-06
STM14_2625	mdtB	460.101	3.63615	0.286138	12.7077	5.36E-37	1.03E-34
STM14_2624	mdtA	662.698	3.83646	0.244779	15.6732	2.31E-55	8.47E-53
STM14_3338	fliC	24219.4	3.93119	0.226015	17.3935	9.25E-68	4.07E-65
STM14_4093		19.5373	4.01255	0.856733	4.68355	2.82E-06	3.73E-05
STM14_0677	ramR	6.96181	4.07446	1.35359	3.01012	0.00261145	0.0159143
STM14_4092	yhdV	1415.32	4.12887	0.213861	19.3064	4.75E-83	2.99E-80
STM14_3860		7.63295	4.20512	1.30332	3.22646	0.0012533	0.00841777
STM14_0709		8.66196	4.21081	1.21422	3.46792	0.000524498	0.00400509
STM14_4394	yiaD	1736.52	4.4153	0.223584	19.7479	8.37E-87	6.14E-84
STM14_3044	acrD	802.414	4.71932	0.256657	18.3877	1.65E-75	9.08E-73
STM14_1588	spy	8713.14	5.3676	0.397892	13.4901	1.79E-41	3.94E-39
STM14_1848	phoE	2769.83	5.47634	0.256204	21.3749	2.29E-101	2.52E-98
STM14_3660		3012.71	5.4798	0.380871	14.3875	6.20E-47	1.61E-44
STM14_3661		1971.35	7.51687	0.310715	24.1922	2.69E-129	1.19E-125
STM14_4883	cpxP	1810.5	9.04392	0.39095	23.1332	2.15E-118	4.73E-115
